# Prokaryote communities associated with different types of tissue formed and substrates inhabited by *Serpula lacrymans*

**DOI:** 10.1101/2022.12.23.521786

**Authors:** Julia Embacher, Susanne Zeilinger, Martin Kirchmair, Sigrid Neuhauser

**Author notes:** Corresponding author* Correspondence to Sigrid Neuhauser, Institute of Microbiology, Technikerstrasse 25, A-6020 Innsbruck, Mail. E-mail addresses Julia Embacher, Susanne Zeilinger, Martin Kirchmair, and Sigrid Neuhauser. ***Data availability statement.*** The sequences obtained from each sample were submitted to Sequence Read Archive and are available under BioProject PRJNA878418 (accession numbers SAMN30726529 to SAMN30726547). ***Funding statement.*** This work was funded by Universität Innsbruck (Doctoral program BioApp and ‘Early Stage Funding’ 2021-Bio-1, no. 346314). SN was funded by the Austrian Science Fund: grant Y0801-B16. ***CRediT (Contribution Roles Taxonomy):*** JE: Conceptualization, Resources, Funding acquisition, Investigation (sample preparation and DNA extraction, Amplicon Results analysis), Methodology, Data curation, Visualization, Formal Analysis, Writing – Original Draft preparation, Writing – review & editing, SZ: Conceptualization, Funding acquisition, Supervision, Writing – review & editing, MK: Supervision, Conceptualization, Resources, Writing – review & editing, SN: Supervision, Conceptualization, Investigation (Amplicon Results analysis), Methodology, Validation, Writing – review & editing.

## Abstract

The basidiomycete *Serpula lacrymans* is responsible for timber destruction in houses. Basidiomycetes are known to harbor a diverse but poorly understood microbial community of bacteria, archaea, yeasts, and filamentous fungi in their fruiting bodies. In this study, we used amplicon-sequencing to analyze the abundance and composition of prokaryotic communities associated with fruiting bodies of *S. lacrymans* and compared them to communities of surrounding material to access the ‘background’ community structure. Our findings indicate that bacterial genera cluster depended on sample type, and that the main driver for microbial diversity is specimen, followed by sample origin. The most abundant bacterial phylum identified in the fruiting bodies was Pseudomonadota, followed by Actinomycetota and Bacteroidota. The prokaryote community of the mycelium was dominated by Actinomycetota, Halobacterota, and Pseudomonadota. Actinomycetota was the most abundant phylum in both environment samples (infested timber and underground scree), followed by Bacillota in wood and Pseudomonadota in underground scree. *Nocardioides, Pseudomonas, Pseudonochardia, Streptomyces* and *Rubrobacter* spp. were among others found to comprise the core microbiome of *S. lacrymans* basidiocarps. This research contributes to the understanding of the holobiont *S. lacrymans* and gives hints to potential bacterial phyla important for its development and life style.

**Highlights:**

- The prokaryote communities associated with *S. lacrymans* mycelia and fruiting bodies as well as wood and non-woody substrate form distinct clusters.
- Across all samples 30% of OTU’s were shared (core microbiome) while the number of unique OTUs was small.
- Fruiting bodies (n= 8) of *S. lacrymans* shared a core set of 365 OTU’s, dominated by Actinobacteriodota (44%), Pseudomonadota (28%), and Acidobacteriodota (9%).
- Tissue/sample type is the main factor influencing diversity, followed by sample origin.
