## supplement table 02_Top35taxa for "Prokaryote communities associated with different types of tissue formed and substrates inhabited by *Serpula lacrymans*"

### Sheet: Tabelle1
Taxon	SZ.FB	SZ.WS	SM.FB1	SM.WS	SM.MS	WE.FB1	WE.FB2	WE.WS	WE.MS	G.FB1	G.FB2	G.M	G.WS	G.MS	SM.FB2	T.M	T.MS	T.WS	T.FB
Halomarina	0.0	0.00127716594782	0.0	0.000460617227084	6.28114e+06	0.0	0.0	2.09371e+06	8.37486e+06	0.00133997738788	8.37486e+06	0.0010259201876	0.000209371466856	0.000209371466856	0.000209371466856	0.0304635484276	0.00401993216364	0.000188434320171	0.000251245760228
Streptomyces	0.0151584942004	0.0416230476111	0.0267576734643	0.0200368493782	0.0175243917759	0.263012436665	0.0488673003643	0.40486160546	0.00682550981952	0.00946359030191	0.00954733888866	0.0281604622922	0.0419371048114	0.0117457392906	0.11370964365	0.010322013316	0.00879360160797	0.120514216323	0.0386918470751
Caulobacter	0.00104685733428	0.000669988693941	0.000272182906913	4.18743e+06	0.000125622880114	8.37486e+06	4.18743e+06	0.0001465600268	0.000711862987312	0.0010259201876	0.000774674427369	0.0011724802144	0.0409321217704	0.00142372597462	0.0011724802144	0.000649051547255	0.00115154306771	0.00100498304091	0.000732800133998
Pseudomonas	0.129245006491	0.0913697081362	0.0516310037268	0.0167915916419	0.292659436372	0.0364725095264	0.0591893136803	0.0523009924208	0.00621833256564	0.41137305808	0.0278045307985	0.0226749298606	0.0306729198945	0.196641681672	0.0211465181525	0.0127507223316	0.0217327582597	0.0167078430551	0.0228005527407
Staphylococcus	0.0513588208199	0.0130857166785	0.00188434320171	0.00192621749508	0.00345462920313	0.00232402328211	0.00242870901554	0.00213558896194	0.000439680080399	0.00142372597462	0.00535990955153	0.0013190402412	0.00228214898874	0.00192621749508	0.000418742933713	0.000607177253884	0.000879360160797	0.00577865248524	0.00142372597462
Aliihoeflea	0.00115154306771	0.000649051547255	0.000460617227084	0.000251245760228	0.00322432058959	0.000188434320171	0.000230308613542	0.000251245760228	0.0011724802144	0.00207277752188	0.0179640718563	0.00224027469536	0.0315941543486	0.00655332691261	0.00368493781667	0.00138185168125	0.00159122314811	0.00192621749508	0.00110966877434
Bordetella	0.00186340605502	0.00133997738788	0.000669988693941	0.000586240107198	0.000439680080399	0.00739081278003	0.000669988693941	0.00544365813827	0.00096310874754	0.00104685733428	0.00171684602822	0.00169590888154	0.0303169884008	0.00165403458817	0.00301494912273	0.000628114400569	0.00113060592103	0.00439680080399	0.00575771533855
Halomonas	0.000167497173485	0.000837485867426	0.000104685733428	0.000293120053599	0.000355931493656	0.000230308613542	0.00376868640342	6.28114e+06	0.00366400066999	0.00969389891546	0.498283153972	0.0080189271806	0.00705581843306	0.00965202462208	0.00783049286043	0.00460617227084	0.00718144131318	0.00605083539215	0.00489929232444
Granulicella	0.00546459528495	0.00498304091118	0.00519241237804	0.170533059755	0.00479460659101	0.00546459528495	0.00276370336251	0.0043758636573	8.37486e+06	0.000104685733428	4.18743e+06	0.000104685733428	0.000125622880114	0.000125622880114	0.0010259201876	0.00207277752188	0.000125622880114	6.28114e+06	0.000188434320171
Saccharopolyspora	0.000858423014112	0.0328294460031	0.00311963485616	0.00240777186885	0.00173778317491	0.0010259201876	0.00318244629622	0.000669988693941	0.0016121602948	0.00607177253884	0.00228214898874	0.00521334952473	0.00339181776308	0.00927515598174	0.00280557765588	0.0296051254135	0.0259201875968	0.00935890456849	0.00651145261924
Brevundimonas	0.00177965746828	0.000565302960513	0.000795611574055	0.000230308613542	0.00473179515096	0.000565302960513	0.000167497173485	0.00033499434697	0.000607177253884	0.000795611574055	0.00096310874754	0.00157028600142	0.0340856748042	0.00138185168125	0.00127716594782	0.000795611574055	0.00104685733428	0.00104685733428	0.00048155437377
Brevibacterium	0.113290900716	0.0133160252921	0.0037896235501	0.00301494912273	0.00707675557975	0.00910765880826	0.00573677819187	0.00699300699301	0.00439680080399	0.0136719567857	0.00768393283363	0.144256940664	0.0191784263641	0.0118713621708	0.00755830995352	0.00492022947113	0.0155772371341	0.0861354214648	0.0475273229764
Olivibacter	8.37486e+06	0.00278464050919	2.09371e+06	0.0	4.18743e+06	0.000272182906913	0.000942171600854	0.0	0.000355931493656	0.000251245760228	0.000293120053599	0.000628114400569	0.000439680080399	0.000544365813827	0.00048155437377	0.000230308613542	0.000209371466856	0.0161006658013	0.0334156861103
Klebsiella	0.00324525773628	0.00330806917633	0.107219128177	0.00311963485616	0.00288932624262	0.020183409405	0.00318244629622	0.00776768142038	0.000837485867426	0.000900297307483	0.00100498304091	0.00196809178845	0.0011724802144	0.00110966877434	0.0181315690298	0.00048155437377	0.000795611574055	0.00324525773628	0.0244127130355
Isoptericola	0.00142372597462	0.00119341736108	0.00410368075039	0.000544365813827	0.00445961224404	0.000732800133998	0.000607177253884	0.000858423014112	0.00159122314811	0.00232402328211	0.0033499434697	0.0101963904359	0.0314057200285	0.00332900632302	0.0711444244378	0.00182153176165	0.0030568234161	0.0139441396926	0.00552740672501
Brachybacterium	0.00144466312131	0.00937984171517	0.00106779448097	0.000586240107198	0.00278464050919	0.00274276621582	0.00169590888154	0.00527616096478	0.00205184037519	0.00339181776308	0.00877266446129	0.0553368786902	0.0218793182865	0.00906578451489	0.0043758636573	0.00274276621582	0.0145931912399	0.0272182906913	0.00653238976592
67-14	0.00311963485616	0.00416649219044	0.00416649219044	0.0530547297014	0.00318244629622	0.00242870901554	0.00265901762908	0.00213558896194	0.00140278882794	0.00224027469536	0.00129810309451	0.00211465181525	0.00167497173485	0.00244964616222	0.00316150914953	0.00303588626942	0.00186340605502	0.00198902893514	0.00173778317491
JG30-KF-CM45	0.00129810309451	0.00242870901554	0.00533897240484	0.00184246890834	0.0140069511327	0.00123529165445	0.127193166115	0.00125622880114	0.148967798668	0.00240777186885	0.00127716594782	0.00238683472216	0.00198902893514	0.00282651480256	0.00529709811147	0.00226121184205	0.00345462920313	0.00213558896194	0.00230308613542
Nocardiopsis	0.000314057200285	0.0037896235501	0.000272182906913	0.000230308613542	0.0001465600268	0.00159122314811	0.000188434320171	0.00198902893514	0.000753737280683	0.00684644696621	0.023512415728	0.00556928101838	0.00856329299443	0.0299610569072	0.00138185168125	0.00288932624262	0.00224027469536	0.00351744064319	0.00127716594782
Pseudosphingobacterium	0.00404086931033	0.00921234454169	0.00559021816507	0.00410368075039	0.00341275490976	0.317009337967	0.0108245048365	0.17308739165	0.00150747456137	0.00445961224404	0.00594614965872	0.00483648088439	0.00504585235124	0.0042293036305	0.0691135212093	0.00205184037519	0.00242870901554	0.241195929819	0.232255768184
Phyllobacterium	0.00240777186885	0.00309869770948	0.00785143000712	0.00221933754868	0.00630208115238	0.014321008333	0.00129810309451	0.0359909551526	0.00167497173485	0.00265901762908	0.00244964616222	0.00360118922993	0.00429211507056	0.00397805787027	0.104413550521	0.00154934885474	0.00267995477576	0.0046689837109	0.00431305221724
Promicromonospora	0.000690925840626	0.00113060592103	0.00129810309451	0.000753737280683	0.000628114400569	0.000418742933713	0.0056949038985	0.00119341736108	0.00142372597462	0.00215652610862	0.0037896235501	0.0607386625351	0.0170009631087	0.00307776056279	0.00940077886186	0.00106779448097	0.00173778317491	0.00270089192245	0.00458523512416
Halococcus	0.000230308613542	0.0616808341359	4.18743e+06	0.00521334952473	0.00366400066999	0.000251245760228	0.00414555504376	8.37486e+06	0.0016121602948	0.0155562999874	0.00171684602822	0.0167706544952	0.00337088061639	0.00397805787027	0.00232402328211	0.442360035174	0.375717097274	0.00879360160797	0.0599221138143
Pseudonocardia	0.00946359030191	0.0300448054939	0.0380009212345	0.0113269963569	0.0189899920439	0.00994514467568	0.0605083539215	0.0127925966249	0.0525941124744	0.0262761190905	0.0451195511076	0.162870064068	0.279196851053	0.174259871865	0.102068590093	0.0160169172145	0.0149909970269	0.0519031866337	0.0470038943093
Vibrio	0.000104685733428	0.0	0.000502491520456	4.18743e+06	0.0	4.18743e+06	0.0	6.28114e+06	0.000418742933713	0.000837485867426	0.00110966877434	0.0670616808341	0.00152841170805	0.00138185168125	0.00182153176165	0.000774674427369	0.000774674427369	0.00115154306771	0.00123529165445
Nesterenkonia	6.28114e+06	0.0	0.0	0.0	2.09371e+06	6.28114e+06	0.000230308613542	4.18743e+06	0.000607177253884	0.00175872032159	0.0436539508396	0.00163309744148	0.00081654872074	0.00133997738788	0.00106779448097	0.000753737280683	0.000879360160797	0.00096310874754	0.000795611574055
Acidothermus	0.0033499434697	0.00307776056279	0.0033499434697	0.0960177547004	0.00274276621582	0.00257526904233	0.00188434320171	0.00215652610862	0.000209371466856	0.00033499434697	0.000209371466856	0.000376868640342	0.000460617227084	0.000188434320171	0.00108873162765	0.00219840040199	0.000272182906913	0.000921234454169	4.18743e+06
Virgibacillus	0.000125622880114	0.00119341736108	4.18743e+06	0.00048155437377	0.000711862987312	6.28114e+06	4.18743e+06	0.0	0.00096310874754	0.00169590888154	0.00081654872074	0.0013190402412	0.00217746325531	0.00163309744148	0.00159122314811	0.0104895104895	0.0311125999749	0.00177965746828	0.00104685733428
Burkholderia-Caballeronia-Paraburkholderia	0.00724425275323	0.00651145261924	0.00646957832587	0.260269670449	0.00632301829907	0.00605083539215	0.00412461789707	0.00473179515096	0.000125622880114	0.000272182906913	0.000314057200285	0.000230308613542	0.000167497173485	0.000188434320171	0.00127716594782	0.00284745194925	0.000209371466856	0.000439680080399	0.00293120053599
Rubrobacter	0.00224027469536	0.0048155437377	0.00284745194925	0.00370587496336	0.00406180645702	0.00347556634982	0.226833047192	0.00263808048239	0.414995184456	0.00464804656421	0.00502491520456	0.00726518989992	0.00755830995352	0.00879360160797	0.00690925840626	0.0119969850509	0.00789330430049	0.00630208115238	0.0113479335036
Acinetobacter	0.108370671245	0.105104476362	0.0638164230979	0.0140069511327	0.299631506218	0.0134207110255	0.020581215192	0.0575143419455	0.0030568234161	0.0913487709895	0.0140697625728	0.0173987688958	0.0192412378041	0.108140362631	0.0106779448097	0.00975671035551	0.0145931912399	0.00703488128638	0.00479460659101
Lactococcus	0.329529751685	0.0607386625351	0.00441773795067	0.00502491520456	0.00619739541895	0.00515053808467	0.00259620618902	0.00332900632302	0.0	0.0	0.0	4.18743e+06	0.00517147523136	0.000984045894226	4.18743e+06	0.0	0.0	0.0	0.0
Actinomycetospora	0.00347556634982	0.00870985302123	0.201038482476	0.0034965034965	0.00841673296763	0.00332900632302	0.0505422720992	0.00272182906913	0.0627067543235	0.00760018424689	0.0252501989029	0.00810267576735	0.00724425275323	0.0156400485742	0.0247686445291	0.00301494912273	0.00203090322851	0.00251245760228	0.00326619488296
Serratia	0.00760018424689	0.0130438423852	0.150182153176	0.0163519115615	0.00458523512416	0.0637745488045	0.00946359030191	0.00575771533855	0.00230308613542	0.00276370336251	0.00414555504376	0.00492022947113	0.00433398936393	0.00559021816507	0.0199740379381	0.00883547590134	0.00301494912273	0.0557137473305	0.144947866505
Arthrobacter	0.00115154306771	0.0270926678112	0.00096310874754	0.00295213768268	0.00332900632302	0.00123529165445	0.028642016666	0.0010259201876	0.0227168041539	0.00399899501696	0.00406180645702	0.0061345839789	0.00546459528495	0.00565302960513	0.00494116661781	0.0310707256815	0.0647585946987	0.00479460659101	0.00588333821867
