## supplement table 01_coreFB for "Prokaryote communities associated with different types of tissue formed and substrates inhabited by *Serpula lacrymans*"

### Sheet: core FB
OTU_no	Kingdom	Phylum	Class	Order	family	genus	species
OTU_1	Bacteria	Proteobacteria	Gammaproteobacteria	Pseudomonadales	Pseudomonadaceae	Pseudomonas	s__Pseudomonas_aeruginosa
OTU_10	Bacteria	Proteobacteria	Gammaproteobacteria	Burkholderiales	Burkholderiaceae	Burkholderia-Caballeronia-Paraburkholderia
OTU_100	Bacteria	Actinobacteriota	Actinobacteria	Streptosporangiales	Thermomonosporaceae	Actinomadura	s__
OTU_1002	Bacteria	Proteobacteria	Gammaproteobacteria	Burkholderiales	Nitrosomonadaceae	Ellin6067	s__
OTU_1006	Bacteria	Proteobacteria	Gammaproteobacteria	Burkholderiales	TRA3-20	TRA3-20	s__
OTU_1029	Bacteria	Proteobacteria	Gammaproteobacteria	Salinisphaerales	Solimonadaceae	Panacagrimonas	s__
OTU_103	Bacteria	Actinobacteriota	Actinobacteria	Micrococcales	Microbacteriaceae
OTU_104	Bacteria	Actinobacteriota	Actinobacteria	Pseudonocardiales	Pseudonocardiaceae	Saccharopolyspora
OTU_105	Bacteria	Proteobacteria	Alphaproteobacteria	Rhizobiales	Xanthobacteraceae
OTU_106	Bacteria	Actinobacteriota	Actinobacteria	Propionibacteriales	Propionibacteriaceae	Microlunatus	s__
OTU_1077	Bacteria	Proteobacteria	Gammaproteobacteria	Burkholderiales	Comamonadaceae	Rhizobacter	s__
OTU_1115	Bacteria	Gemmatimonadota	Gemmatimonadetes	Gemmatimonadales	Gemmatimonadaceae		s__
OTU_1119	Bacteria	Actinobacteriota	Acidimicrobiia				s__
OTU_1124	Bacteria	Actinobacteriota	Actinobacteria	Frankiales	Sporichthyaceae		s__
OTU_1128	Bacteria	Acidobacteriota	Acidobacteriae	Solibacterales	Solibacteraceae	Candidatus_Solibacter	s__
OTU_1136	Bacteria	Chloroflexi	Chloroflexia	Thermomicrobiales	JG30-KF-CM45	JG30-KF-CM45	s__bacterium_Ellin6537
OTU_115	Bacteria
OTU_1159	Bacteria	Proteobacteria	Gammaproteobacteria	Gammaproteobacteria_Incertae_Sedis	Unknown_Family	Acidibacter	s__
OTU_116	Bacteria	Actinobacteriota	Actinobacteria	Pseudonocardiales	Pseudonocardiaceae	Amycolatopsis
OTU_1160	Bacteria	Acidobacteriota	Vicinamibacteria	Vicinamibacterales			s__
OTU_1188	Bacteria	Gemmatimonadota	Gemmatimonadetes	Gemmatimonadales	Gemmatimonadaceae
OTU_12	Bacteria	Chloroflexi	Chloroflexia	Thermomicrobiales	JG30-KF-CM45	JG30-KF-CM45	s__
OTU_120	Bacteria	Actinobacteriota	Actinobacteria	Micrococcales	Bogoriellaceae	Georgenia
OTU_1201	Bacteria	Bacteroidota	Bacteroidia	Chitinophagales	Chitinophagaceae	Flavisolibacter	s__
OTU_1206	Bacteria	Acidobacteriota	Acidobacteriae	Solibacterales	Solibacteraceae	Candidatus_Solibacter	s__
OTU_121	Bacteria	Proteobacteria	Gammaproteobacteria	Burkholderiales	SC-I-84	SC-I-84	s__beta_proteobacterium
OTU_1222	Bacteria	Bacteroidota	Bacteroidia	Chitinophagales	Chitinophagaceae	Parafilimonas	s__
OTU_126	Bacteria	Firmicutes	Bacilli	Lactobacillales	Enterococcaceae	Enterococcus	s__Enterococcus_moraviensis
OTU_1274	Bacteria	Actinobacteriota	Actinobacteria	Pseudonocardiales	Pseudonocardiaceae
OTU_128	Bacteria	Proteobacteria	Gammaproteobacteria	Burkholderiales	Alcaligenaceae	Verticiella	s__
OTU_13	Bacteria	Actinobacteriota	Actinobacteria	Pseudonocardiales	Pseudonocardiaceae	Actinomycetospora
OTU_130	Bacteria	Actinobacteriota	Actinobacteria	Propionibacteriales	Nocardioidaceae	Aeromicrobium
OTU_132	Bacteria	Proteobacteria	Gammaproteobacteria	Enterobacterales	Enterobacteriaceae
OTU_1348	Bacteria	Proteobacteria	Alphaproteobacteria	Sphingomonadales	Sphingomonadaceae	Sphingomonas	s__
OTU_135	Bacteria	Actinobacteriota	Actinobacteria	Pseudonocardiales	Pseudonocardiaceae	Amycolatopsis	s__Amycolatopsis_mediterranei
OTU_136	Bacteria	Actinobacteriota	Actinobacteria	Streptosporangiales	Nocardiopsaceae	Murinocardiopsis	s__Murinocardiopsis_flavida
OTU_137	Bacteria	Actinobacteriota	Actinobacteria	Pseudonocardiales	Pseudonocardiaceae	Crossiella	s__
OTU_138	Bacteria	Actinobacteriota	Actinobacteria	Pseudonocardiales	Pseudonocardiaceae	Pseudonocardia
OTU_139	Bacteria	Actinobacteriota	Actinobacteria	Propionibacteriales	Nocardioidaceae	Nocardioides
OTU_1392	Bacteria	Desulfobacterota					s__
OTU_14	Bacteria	Proteobacteria	Gammaproteobacteria	Enterobacterales	Yersiniaceae	Serratia	s__Ewingella_americana
OTU_141	Bacteria	Proteobacteria	Alphaproteobacteria	Rhizobiales	Devosiaceae	Devosia
OTU_1447	Bacteria	Acidobacteriota	Vicinamibacteria	Vicinamibacterales	Vicinamibacteraceae	Vicinamibacteraceae	s__
OTU_145	Bacteria	Proteobacteria	Alphaproteobacteria	Micropepsales	Micropepsaceae		s__
OTU_146	Bacteria	Proteobacteria	Gammaproteobacteria	Burkholderiales	Burkholderiaceae	Burkholderia-Caballeronia-Paraburkholderia
OTU_149	Bacteria	Actinobacteriota	Actinobacteria	Micrococcales	Promicromonosporaceae	Promicromonospora
OTU_15	Bacteria	Proteobacteria	Gammaproteobacteria	Enterobacterales	Enterobacteriaceae	Klebsiella	s__Klebsiella_aerogenes
OTU_152	Bacteria	Actinobacteriota	Actinobacteria	Propionibacteriales	Nocardioidaceae	Nocardioides
OTU_154	Bacteria	Proteobacteria	Gammaproteobacteria	Burkholderiales	Comamonadaceae	Diaphorobacter	s__Diaphorobacter_sp.
OTU_155	Bacteria	Proteobacteria	Alphaproteobacteria	Sphingomonadales	Sphingomonadaceae	Sphingopyxis	s__Sphingopyxis_alaskensis
OTU_1577	Bacteria	Acidobacteriota	Blastocatellia	Pyrinomonadales	Pyrinomonadaceae	RB41	s__
OTU_158	Bacteria	Gemmatimonadota	Gemmatimonadetes	Gemmatimonadales	Gemmatimonadaceae		s__
OTU_159	Bacteria	Proteobacteria	Alphaproteobacteria	Rhizobiales	Beijerinckiaceae	Bosea	s__Bosea_sp.
OTU_16	Bacteria	Actinobacteriota	Rubrobacteria	Rubrobacterales	Rubrobacteriaceae	Rubrobacter
OTU_1614	Bacteria	Chloroflexi	KD4-96	KD4-96	KD4-96	KD4-96	s__
OTU_162	Bacteria	Chloroflexi	Chloroflexia	Thermomicrobiales	JG30-KF-CM45	JG30-KF-CM45	s__
OTU_163	Bacteria	Proteobacteria	Gammaproteobacteria	Enterobacterales	Enterobacteriaceae	Kosakonia	s__Kosakonia_cowanii
OTU_1643	Bacteria	Actinobacteriota	Actinobacteria	Propionibacteriales	Nocardioidaceae	Nocardioides	s__Nocardioides_sp.
OTU_165	Bacteria	Actinobacteriota	Actinobacteria	Propionibacteriales	Propionibacteriaceae	Microlunatus	s__Microlunatus_sp.
OTU_166	Bacteria	Actinobacteriota	Actinobacteria	Corynebacteriales	Mycobacteriaceae	Mycobacterium
OTU_1664	Bacteria	Chloroflexi	Chloroflexia	Chloroflexales	Roseiflexaceae		s__
OTU_168	Bacteria	Actinobacteriota	MB-A2-108	MB-A2-108	MB-A2-108	MB-A2-108	s__
OTU_1696	Bacteria	Proteobacteria	Gammaproteobacteria	Pseudomonadales	Pseudomonadaceae	Pseudomonas	s__Pseudomonas_tolaasii
OTU_17	Bacteria	Actinobacteriota	Actinobacteria	Micrococcales	Brevibacteriaceae	Brevibacterium	s__Brevibacterium_sp.
OTU_170	Bacteria	Actinobacteriota	Actinobacteria	Propionibacteriales	Nocardioidaceae		s__
OTU_171	Bacteria	Actinobacteriota	Actinobacteria	Corynebacteriales	Nocardiaceae	Rhodococcus	s__Rhodococcus_fascians
OTU_1728	Bacteria	Actinobacteriota	Actinobacteria	Pseudonocardiales	Pseudonocardiaceae	Saccharopolyspora	s__
OTU_173	Bacteria	Actinobacteriota	Thermoleophilia	Gaiellales
OTU_176	Bacteria	Actinobacteriota	Actinobacteria	Propionibacteriales	Nocardioidaceae	Kribbella	s__Kribbella_sp.
OTU_1770	Bacteria	Acidobacteriota	Blastocatellia	Pyrinomonadales	Pyrinomonadaceae	RB41	s__
OTU_1782	Bacteria	Acidobacteriota	Vicinamibacteria	Vicinamibacterales	Vicinamibacteraceae	Vicinamibacteraceae	s__
OTU_18	Bacteria	Proteobacteria	Gammaproteobacteria	Burkholderiales	Alcaligenaceae	Advenella
OTU_180	Bacteria	Firmicutes	Bacilli	Bacillales	Bacillaceae	Bacillus
OTU_182	Bacteria	Actinobacteriota	Actinobacteria	Micrococcales	Intrasporangiaceae	Ornithinimicrobium	s__
OTU_184	Bacteria
OTU_1898	Bacteria	Acidobacteriota	Blastocatellia	Pyrinomonadales	Pyrinomonadaceae	RB41	s__
OTU_194	Bacteria	Proteobacteria	Alphaproteobacteria	Rhizobiales	Devosiaceae	Pelagibacterium	s__
OTU_195	Bacteria	Gemmatimonadota	Gemmatimonadetes	Gemmatimonadales	Gemmatimonadaceae		s__
OTU_196	Archaea	Crenarchaeota	Nitrososphaeria	Nitrososphaerales	Nitrososphaeraceae	Nitrososphaeraceae	s__
OTU_198	Bacteria	Actinobacteriota	Actinobacteria	Pseudonocardiales	Pseudonocardiaceae	Actinomycetospora
OTU_2	Bacteria	Proteobacteria	Gammaproteobacteria	Pseudomonadales	Moraxellaceae	Acinetobacter	s__Acinetobacter_junii
OTU_201	Bacteria	Firmicutes	Bacilli	Bacillales	Bacillaceae	Bacillus
OTU_2015	Bacteria	Actinobacteriota	Actinobacteria	Micrococcales	Intrasporangiaceae
OTU_204	Bacteria	Actinobacteriota	Actinobacteria	Micrococcales	Microbacteriaceae	Curtobacterium
OTU_205	Bacteria	Firmicutes	Clostridia	Peptostreptococcales-Tissierellales	Peptostreptococcaceae	Romboutsia	s__Romboutsia_ilealis
OTU_2057	Bacteria	Actinobacteriota	Actinobacteria	Corynebacteriales	Mycobacteriaceae	Mycobacterium
OTU_206	Bacteria	Proteobacteria	Gammaproteobacteria	Burkholderiales	Oxalobacteraceae
OTU_21	Bacteria	Proteobacteria	Alphaproteobacteria	Rhizobiales	Rhizobiaceae	Phyllobacterium	s__Phyllobacterium_sp.
OTU_210	Bacteria	Actinobacteriota	Acidimicrobiia	Microtrichales	Ilumatobacteraceae		s__
OTU_212	Bacteria	Actinobacteriota	Acidimicrobiia	IMCC26256	IMCC26256	IMCC26256	s__
OTU_2123	Bacteria	Proteobacteria	Gammaproteobacteria	Burkholderiales	Nitrosomonadaceae	Ellin6067	s__
OTU_2124	Bacteria	Actinobacteriota	Rubrobacteria	Rubrobacterales	Rubrobacteriaceae	Rubrobacter
OTU_213	Bacteria	Actinobacteriota	Actinobacteria	Propionibacteriales	Nocardioidaceae	Nocardioides	s__
OTU_214	Bacteria	Actinobacteriota	Actinobacteria	Propionibacteriales	Nocardioidaceae	Nocardioides	s__
OTU_215	Bacteria	Actinobacteriota	Actinobacteria	Propionibacteriales	Nocardioidaceae	Nocardioides	s__Nocardioides_sp.
OTU_217	Bacteria	Proteobacteria	Gammaproteobacteria	Burkholderiales	Nitrosomonadaceae	MND1	s__
OTU_22	Bacteria	Actinobacteriota	Actinobacteria	Streptomycetales	Streptomycetaceae	Streptomyces
OTU_2209	Bacteria	Proteobacteria	Alphaproteobacteria	Rhizobiales	Rhizobiaceae
OTU_223	Bacteria	Actinobacteriota	Actinobacteria	Pseudonocardiales	Pseudonocardiaceae	Saccharopolyspora	s__
OTU_224	Bacteria	Myxococcota	bacteriap25	bacteriap25	bacteriap25	bacteriap25	s__
OTU_228	Bacteria	Actinobacteriota	Actinobacteria	Propionibacteriales	Propionibacteriaceae
OTU_229	Bacteria	Proteobacteria	Alphaproteobacteria	Rhizobiales	Xanthobacteraceae	Rhodoplanes	s__
OTU_23	Bacteria	Actinobacteriota	Actinobacteria	Pseudonocardiales	Pseudonocardiaceae	Pseudonocardia
OTU_2313	Bacteria	Actinobacteriota	Thermoleophilia	Gaiellales
OTU_24	Bacteria	Actinobacteriota	Actinobacteria	Micrococcales	Promicromonosporaceae	Isoptericola	s__Isoptericola_variabilis
OTU_2432	Bacteria	Actinobacteriota	Rubrobacteria	Rubrobacterales	Rubrobacteriaceae	Rubrobacter
OTU_2446	Bacteria	Proteobacteria	Gammaproteobacteria	Burkholderiales	Comamonadaceae	Ramlibacter
OTU_246	Bacteria	Acidobacteriota	Acidobacteriae	Bryobacterales	Bryobacteraceae	Bryobacter	s__
OTU_248	Bacteria	Actinobacteriota	Actinobacteria	Micrococcales	Ruaniaceae	Ruania
OTU_249	Bacteria	Acidobacteriota	Acidobacteriae	Solibacterales	Solibacteraceae	Candidatus_Solibacter	s__
OTU_2490	Bacteria	Bacteroidota	Bacteroidia	Sphingobacteriales	Sphingobacteriaceae	Pseudosphingobacterium	s__
OTU_25	Bacteria	Actinobacteriota	Actinobacteria	Micrococcales
OTU_2512	Bacteria	Acidobacteriota	Blastocatellia	Pyrinomonadales	Pyrinomonadaceae	RB41	s__
OTU_2515	Bacteria	Acidobacteriota	Vicinamibacteria	Vicinamibacterales	Vicinamibacteraceae	Vicinamibacteraceae	s__
OTU_2525	Bacteria	Proteobacteria	Alphaproteobacteria	Sphingomonadales	Sphingomonadaceae	Sphingomonas
OTU_253	Bacteria	Actinobacteriota	Acidimicrobiia	IMCC26256	IMCC26256	IMCC26256	s__
OTU_254	Bacteria	Proteobacteria	Alphaproteobacteria
OTU_2564	Bacteria	Actinobacteriota	Thermoleophilia	Gaiellales
OTU_257	Bacteria	Proteobacteria	Gammaproteobacteria	Pseudomonadales	Moraxellaceae	Acinetobacter	s__Acinetobacter_towneri
OTU_258	Bacteria	Actinobacteriota	Rubrobacteria	Rubrobacterales	Rubrobacteriaceae	Rubrobacter	s__
OTU_259	Bacteria	Proteobacteria	Gammaproteobacteria	Pseudomonadales	Pseudomonadaceae	Pseudomonas
OTU_2597	Bacteria	Actinobacteriota	Actinobacteria	Micrococcales	Cellulomonadaceae	Pseudactinotalea	s__
OTU_26	Bacteria	Proteobacteria	Alphaproteobacteria	Rhizobiales	Rhizobiaceae	Aliihoeflea	s__
OTU_263	Bacteria	Gemmatimonadota	Gemmatimonadetes	Gemmatimonadales	Gemmatimonadaceae
OTU_2638	Bacteria	Actinobacteriota	Actinobacteria	Streptomycetales	Streptomycetaceae	Streptomyces
OTU_265	Bacteria	Acidobacteriota	Acidobacteriae	Bryobacterales	Bryobacteraceae	Bryobacter	s__
OTU_267	Bacteria	Proteobacteria	Gammaproteobacteria	Salinisphaerales	Solimonadaceae	Polycyclovorans	s__
OTU_2690	Bacteria	Acidobacteriota	Acidobacteriae	Acidobacteriales
OTU_2698	Bacteria	Proteobacteria	Gammaproteobacteria	Enterobacterales	Enterobacteriaceae
OTU_27	Bacteria	Actinobacteriota	Actinobacteria	Pseudonocardiales	Pseudonocardiaceae
OTU_271	Bacteria	Actinobacteriota	Actinobacteria	Propionibacteriales	Nocardioidaceae	Nocardioides
OTU_2718	Bacteria	Actinobacteriota	Actinobacteria	Streptomycetales	Streptomycetaceae	Streptomyces
OTU_277	Bacteria	Acidobacteriota	Blastocatellia
OTU_28	Bacteria	Actinobacteriota	Actinobacteria	Propionibacteriales	Nocardioidaceae
OTU_282	Bacteria	Proteobacteria	Alphaproteobacteria	Sphingomonadales	Sphingomonadaceae	Sphingobium	s__Sphingobium_herbicidovorans
OTU_2822	Bacteria	Proteobacteria	Alphaproteobacteria	Rhizobiales	Xanthobacteraceae
OTU_286	Bacteria	Actinobacteriota	Actinobacteria	Frankiales			s__
OTU_288	Bacteria	Proteobacteria	Gammaproteobacteria	Pseudomonadales	Pseudomonadaceae	Pseudomonas
OTU_2881	Bacteria	Actinobacteriota	Actinobacteria	Propionibacteriales	Propionibacteriaceae
OTU_289	Bacteria	Acidobacteriota	Acidobacteriae	Acidobacteriales
OTU_29	Bacteria	Actinobacteriota	Actinobacteria	Pseudonocardiales	Pseudonocardiaceae	Pseudonocardia	s__
OTU_2922	Bacteria	Chloroflexi	Chloroflexia	Thermomicrobiales	JG30-KF-CM45	JG30-KF-CM45	s__
OTU_293	Bacteria	Proteobacteria	Gammaproteobacteria	Burkholderiales	Nitrosomonadaceae	MND1	s__
OTU_294	Bacteria	Actinobacteriota	Thermoleophilia	Gaiellales	Gaiellaceae	Gaiella	s__
OTU_296	Bacteria	Actinobacteriota	Actinobacteria	Streptomycetales	Streptomycetaceae	Streptomyces
OTU_297	Bacteria	Actinobacteriota
OTU_3	Bacteria	Bacteroidota	Bacteroidia	Sphingobacteriales	Sphingobacteriaceae	Pseudosphingobacterium	s__
OTU_30	Bacteria	Firmicutes	Bacilli	Staphylococcales	Staphylococcaceae	Staphylococcus
OTU_305	Bacteria	Actinobacteriota	Thermoleophilia	Solirubrobacterales	Solirubrobacteraceae	Solirubrobacter	s__
OTU_306	Bacteria	Proteobacteria	Gammaproteobacteria	Burkholderiales	Comamonadaceae	Ramlibacter	s__Ramlibacter_sp.
OTU_307	Bacteria	Actinobacteriota	MB-A2-108	MB-A2-108	MB-A2-108	MB-A2-108	s__
OTU_308	Bacteria	Actinobacteriota	Acidimicrobiia
OTU_309	Bacteria	Proteobacteria	Alphaproteobacteria	Rhizobiales	Devosiaceae	Devosia
OTU_3090	Bacteria	Actinobacteriota	Actinobacteria	Propionibacteriales	Nocardioidaceae	Nocardioides
OTU_31	Bacteria	Proteobacteria	Gammaproteobacteria	Pseudomonadales	Moraxellaceae	Acinetobacter	s__Acinetobacter_indicus
OTU_3114	Bacteria	Proteobacteria	Alphaproteobacteria	Rhizobiales	Xanthobacteraceae	Rhodoplanes	s__
OTU_312	Bacteria	Proteobacteria	Alphaproteobacteria	Rhizobiales	Hyphomicrobiaceae	Pedomicrobium	s__
OTU_3134	Bacteria	Actinobacteriota	Thermoleophilia	Solirubrobacterales	67-14	67-14	s__
OTU_314	Bacteria	Actinobacteriota	Acidimicrobiia
OTU_318	Bacteria	Firmicutes	Bacilli	Bacillales	Bacillaceae	Bacillus	s__Bacillus_funiculus
OTU_319	Bacteria	Acidobacteriota	Blastocatellia	Pyrinomonadales	Pyrinomonadaceae	RB41	s__
OTU_32	Bacteria	Proteobacteria	Gammaproteobacteria	Pseudomonadales	Pseudomonadaceae	Pseudomonas
OTU_3213	Bacteria	Actinobacteriota	Actinobacteria	Propionibacteriales	Propionibacteriaceae	Haloactinopolyspora	s__
OTU_325	Bacteria	Actinobacteriota	Actinobacteria	Micrococcales	Micrococcaceae
OTU_326	Bacteria	Acidobacteriota	Acidobacteriae
OTU_327	Bacteria	Actinobacteriota	Rubrobacteria	Rubrobacterales	Rubrobacteriaceae	Rubrobacter	s__
OTU_33	Bacteria	Proteobacteria	Gammaproteobacteria	Burkholderiales	Alcaligenaceae	Bordetella
OTU_330	Bacteria	Chloroflexi	TK10	TK10	TK10	TK10	s__
OTU_335	Bacteria	Proteobacteria	Alphaproteobacteria	Rhizobiales	Beijerinckiaceae
OTU_336	Bacteria	Chloroflexi	TK10	TK10	TK10	TK10	s__
OTU_341	Bacteria	Actinobacteriota	Acidimicrobiia	IMCC26256	IMCC26256	IMCC26256	s__
OTU_3413	Bacteria	Bacteroidota	Bacteroidia	Sphingobacteriales	Sphingobacteriaceae	Pseudosphingobacterium	s__
OTU_342	Bacteria	Myxococcota	bacteriap25	bacteriap25	bacteriap25	bacteriap25	s__
OTU_343	Bacteria	Actinobacteriota	Acidimicrobiia	Microtrichales	Iamiaceae	Iamia	s__
OTU_347	Bacteria	Proteobacteria	Gammaproteobacteria	Burkholderiales	Comamonadaceae	Mitsuaria	s__Mitsuaria_chitosanitabida
OTU_348	Bacteria	Proteobacteria	Gammaproteobacteria	Burkholderiales	Nitrosomonadaceae	Nitrosospira	s__Nitrosospira_sp.
OTU_3497	Bacteria	Actinobacteriota	Thermoleophilia	Solirubrobacterales	Solirubrobacteraceae	Conexibacter	s__
OTU_35	Archaea	Halobacterota	Halobacteria	Halobacterales	Halococcaceae	Halococcus
OTU_351	Bacteria	Actinobacteriota	Thermoleophilia	Solirubrobacterales	67-14	67-14	s__
OTU_352	Bacteria	Proteobacteria	Alphaproteobacteria	Rhizobiales	Rhizobiaceae	Mesorhizobium	s__Rhizobium_sp.
OTU_353	Bacteria	Cyanobacteria	Cyanobacteriia	Chloroplast	Chloroplast	Chloroplast
OTU_354	Bacteria	Proteobacteria	Gammaproteobacteria	Burkholderiales	Nitrosomonadaceae	mle1-7	s__
OTU_355	Bacteria	Proteobacteria	Gammaproteobacteria	Burkholderiales	TRA3-20	TRA3-20	s__
OTU_357	Bacteria	Actinobacteriota	Thermoleophilia	Gaiellales			s__
OTU_358	Bacteria	Proteobacteria	Gammaproteobacteria	Burkholderiales	TRA3-20	TRA3-20	s__
OTU_36	Bacteria	Actinobacteriota	Actinobacteria	Pseudonocardiales	Pseudonocardiaceae	Pseudonocardia
OTU_3607	Bacteria	Proteobacteria	Gammaproteobacteria	Pseudomonadales	Pseudomonadaceae	Pseudomonas
OTU_361	Bacteria	Acidobacteriota	Acidobacteriae	Acidobacteriales			s__
OTU_3626	Bacteria	Firmicutes	Bacilli	Staphylococcales	Staphylococcaceae	Staphylococcus
OTU_3644	Bacteria	Actinobacteriota	Actinobacteria	Pseudonocardiales	Pseudonocardiaceae
OTU_3646	Bacteria	Actinobacteriota	Actinobacteria	Micrococcales	Micrococcaceae
OTU_366	Bacteria	Chloroflexi	Dehalococcoidia	S085	S085	S085	s__
OTU_371	Bacteria	Gemmatimonadota	Gemmatimonadetes	Gemmatimonadales	Gemmatimonadaceae		s__
OTU_374	Bacteria	Actinobacteriota	Thermoleophilia	Gaiellales			s__
OTU_376	Bacteria	Proteobacteria	Gammaproteobacteria	Pseudomonadales	Pseudomonadaceae	Pseudomonas	s__Pseudomonas_alcaliphila
OTU_377	Bacteria	Chloroflexi	KD4-96	KD4-96	KD4-96	KD4-96	s__
OTU_379	Bacteria	Actinobacteriota	Thermoleophilia	Solirubrobacterales	67-14	67-14	s__
OTU_38	Bacteria	Actinobacteriota	Actinobacteria	Micrococcales	Micrococcaceae	Arthrobacter	s__Arthrobacter_castelli
OTU_381	Bacteria	Bacteroidota	Bacteroidia	Sphingobacteriales	KD3-93	KD3-93	s__
OTU_382	Bacteria	Actinobacteriota	Actinobacteria	Pseudonocardiales	Pseudonocardiaceae	Actinophytocola
OTU_383	Archaea	Crenarchaeota	Nitrososphaeria	Nitrososphaerales	Nitrososphaeraceae	Candidatus_Nitrocosmicus	s__
OTU_386	Bacteria	Actinobacteriota	Acidimicrobiia	IMCC26256	IMCC26256	IMCC26256	s__
OTU_3866	Bacteria	Chloroflexi	Chloroflexia	Chloroflexales	Roseiflexaceae		s__
OTU_389	Bacteria	Acidobacteriota	Blastocatellia	Pyrinomonadales	Pyrinomonadaceae	RB41	s__
OTU_3894	Bacteria	Actinobacteriota	Actinobacteria	Micrococcales	Microbacteriaceae	Microbacterium
OTU_39	Bacteria	Actinobacteriota	Rubrobacteria	Rubrobacterales	Rubrobacteriaceae	Rubrobacter	s__Rubrobacter_bracarensis
OTU_390	Bacteria	Actinobacteriota	Thermoleophilia	Gaiellales			s__
OTU_391	Bacteria	Proteobacteria	Alphaproteobacteria	Rhizobiales	KF-JG30-B3	KF-JG30-B3	s__
OTU_398	Bacteria	Actinobacteriota	Actinobacteria	Micromonosporales	Micromonosporaceae	Micromonospora
OTU_399	Bacteria	Acidobacteriota	Acidobacteriae	Solibacterales	Solibacteraceae	Candidatus_Solibacter	s__
OTU_40	Bacteria	Proteobacteria	Alphaproteobacteria	Caulobacterales	Caulobacteraceae	Caulobacter
OTU_400	Bacteria	Proteobacteria	Gammaproteobacteria	Steroidobacterales	Steroidobacteraceae	Steroidobacter	s__
OTU_4039	Bacteria	Actinobacteriota	Actinobacteria	Propionibacteriales	Nocardioidaceae	Marmoricola	s__
OTU_405	Bacteria	Actinobacteriota	Acidimicrobiia	Microtrichales
OTU_406	Bacteria	Actinobacteriota	Thermoleophilia	Solirubrobacterales	Solirubrobacteraceae	Patulibacter	s__Patulibacter_minatonensis
OTU_41	Bacteria	Actinobacteriota	Actinobacteria	Propionibacteriales	Propionibacteriaceae
OTU_411	Bacteria	Chloroflexi	Chloroflexia	Chloroflexales	Roseiflexaceae		s__
OTU_412	Bacteria	Actinobacteriota	Actinobacteria	Frankiales	Sporichthyaceae	Sporichthya	s__Sporichthya_polymorpha
OTU_413	Bacteria	Actinobacteriota	Actinobacteria	Micromonosporales	Micromonosporaceae	Dactylosporangium	s__
OTU_4136	Bacteria	Proteobacteria	Alphaproteobacteria	Rhizobiales	Rhizobiaceae	Aminobacter
OTU_416	Bacteria	Actinobacteriota	Acidimicrobiia	IMCC26256	IMCC26256	IMCC26256	s__
OTU_419	Bacteria	Proteobacteria	Gammaproteobacteria	Burkholderiales	SC-I-84	SC-I-84	s__
OTU_42	Bacteria	Actinobacteriota	Actinobacteria	Micrococcales	Dermabacteraceae	Brachybacterium	s__Brachybacterium_sp.
OTU_420	Bacteria	Actinobacteriota	Thermoleophilia				s__
OTU_4212	Bacteria	Actinobacteriota	Actinobacteria	Pseudonocardiales	Pseudonocardiaceae	Pseudonocardia
OTU_429	Bacteria	Cyanobacteria	Cyanobacteriia	Chloroplast	Chloroplast	Chloroplast
OTU_4294	Bacteria	Actinobacteriota	Actinobacteria
OTU_43	Bacteria	Actinobacteriota	Actinobacteria	Pseudonocardiales	Pseudonocardiaceae
OTU_436	Bacteria	Actinobacteriota	Actinobacteria	Frankiales	Geodermatophilaceae	Blastococcus
OTU_4395	Bacteria	Actinobacteriota	Thermoleophilia	Solirubrobacterales	Solirubrobacteraceae	Solirubrobacter	s__
OTU_440	Bacteria	Actinobacteriota	Thermoleophilia	Solirubrobacterales	Solirubrobacteraceae	Solirubrobacter	s__
OTU_447	Bacteria	Actinobacteriota	Thermoleophilia	Solirubrobacterales	67-14	67-14	s__
OTU_450	Bacteria	Proteobacteria	Alphaproteobacteria	Sphingomonadales	Sphingomonadaceae
OTU_455	Bacteria	Actinobacteriota	Actinobacteria	Streptosporangiales	Nocardiopsaceae	Nocardiopsis	s__Nocardiopsis_sp.
OTU_46	Bacteria	Proteobacteria	Alphaproteobacteria	Caulobacterales	Caulobacteraceae	Brevundimonas	s__Brevundimonas_vesicularis
OTU_460	Bacteria	Acidobacteriota	Acidobacteriae	Bryobacterales	Bryobacteraceae	Bryobacter	s__
OTU_463	Bacteria	Myxococcota	Polyangia	Haliangiales	Haliangiaceae	Haliangium	s__
OTU_4645	Bacteria	Actinobacteriota	Actinobacteria	Frankiales	Acidothermaceae	Acidothermus	s__
OTU_465	Bacteria	Acidobacteriota	Vicinamibacteria	Vicinamibacterales			s__
OTU_4666	Bacteria	Actinobacteriota	Actinobacteria	Streptomycetales	Streptomycetaceae	Streptomyces	s__Streptomyces_sulfonofaciens
OTU_467	Bacteria	Proteobacteria	Gammaproteobacteria	Gammaproteobacteria_Incertae_Sedis	Unknown_Family	Acidibacter	s__
OTU_468	Bacteria	Proteobacteria	Gammaproteobacteria	Xanthomonadales	Rhodanobacteraceae
OTU_469	Bacteria	Actinobacteriota	Thermoleophilia	Solirubrobacterales	67-14	67-14	s__
OTU_47	Bacteria	Acidobacteriota	Acidobacteriae	Acidobacteriales	Acidobacteriaceae_(Subgroup_1)	Granulicella	s__
OTU_470	Bacteria	Proteobacteria	Gammaproteobacteria	Burkholderiales	Oxalobacteraceae	Massilia
OTU_4721	Bacteria	Proteobacteria	Alphaproteobacteria	Rhizobiales	Xanthobacteraceae
OTU_48	Bacteria	Proteobacteria	Alphaproteobacteria	Sphingomonadales	Sphingomonadaceae	Sphingomonas
OTU_4825	Bacteria	Proteobacteria	Gammaproteobacteria	Pseudomonadales	Pseudomonadaceae	Pseudomonas
OTU_485	Bacteria	Proteobacteria	Alphaproteobacteria	Rhizobiales	Rhizobiaceae	Allorhizobium-Neorhizobium-Pararhizobium-Rhizobium
OTU_486	Bacteria	Methylomirabilota	Methylomirabilia	Rokubacteriales	Rokubacteriales	Rokubacteriales	s__
OTU_489	Bacteria	Proteobacteria	Alphaproteobacteria	Dongiales	Dongiaceae	Dongia	s__
OTU_494	Bacteria	Proteobacteria	Gammaproteobacteria	Burkholderiales	Nitrosomonadaceae	MND1	s__
OTU_4971	Bacteria	Actinobacteriota	Actinobacteria	Micrococcales	Microbacteriaceae	Leucobacter	s__Leucobacter_sp.
OTU_4972	Bacteria	Proteobacteria	Gammaproteobacteria	Pseudomonadales	Pseudomonadaceae	Pseudomonas
OTU_5	Bacteria	Actinobacteriota	Actinobacteria	Streptomycetales	Streptomycetaceae	Streptomyces
OTU_509	Bacteria	Actinobacteriota	Thermoleophilia	Gaiellales			s__
OTU_51	Bacteria	Actinobacteriota	Actinobacteria	Micrococcales	Intrasporangiaceae	Janibacter
OTU_512	Bacteria	Acidobacteriota	Vicinamibacteria	Vicinamibacterales	Vicinamibacteraceae	Vicinamibacteraceae	s__
OTU_5134	Bacteria	Actinobacteriota	Actinobacteria	Micromonosporales	Micromonosporaceae	Actinoplanes
OTU_516	Bacteria	Actinobacteriota	Actinobacteria	Pseudonocardiales	Pseudonocardiaceae	Pseudonocardia	s__
OTU_517	Bacteria	Gemmatimonadota	Gemmatimonadetes	Gemmatimonadales	Gemmatimonadaceae		s__
OTU_518	Bacteria
OTU_52	Bacteria	Proteobacteria	Alphaproteobacteria	Rhodobacterales	Rhodobacteraceae
OTU_5247	Bacteria	Actinobacteriota	Actinobacteria	Propionibacteriales	Nocardioidaceae
OTU_525	Bacteria	Actinobacteriota	Actinobacteria	Micromonosporales	Micromonosporaceae
OTU_528	Bacteria	Bacteroidota	Bacteroidia	Cytophagales	Hymenobacteraceae	Adhaeribacter	s__
OTU_5297	Bacteria	Actinobacteriota	Actinobacteria	Micromonosporales	Micromonosporaceae	Hamadaea	s__
OTU_53	Bacteria	Proteobacteria	Gammaproteobacteria	Pseudomonadales	Moraxellaceae	Moraxella	s__Moraxella_osloensis
OTU_534	Bacteria	Proteobacteria	Gammaproteobacteria	Pseudomonadales	Moraxellaceae	Acinetobacter
OTU_536	Bacteria	Gemmatimonadota	Gemmatimonadetes	Gemmatimonadales	Gemmatimonadaceae		s__
OTU_538	Bacteria	Proteobacteria	Alphaproteobacteria	Rhizobiales	Beijerinckiaceae	Microvirga	s__Microvirga_sp.
OTU_54	Bacteria	Actinobacteriota	Actinobacteria
OTU_56	Bacteria	Actinobacteriota	Actinobacteria	Micrococcales	Microbacteriaceae	Microbacterium
OTU_560	Bacteria	Actinobacteriota	Actinobacteria	Corynebacteriales	Mycobacteriaceae	Mycobacterium	s__Mycobacterium_sp.
OTU_562	Bacteria	Methylomirabilota	Methylomirabilia	Rokubacteriales	Rokubacteriales	Rokubacteriales	s__
OTU_563	Bacteria	Gemmatimonadota	Gemmatimonadetes	Gemmatimonadales	Gemmatimonadaceae	Gemmatimonas	s__
OTU_567	Bacteria	Acidobacteriota	Blastocatellia	Blastocatellales	Blastocatellaceae	JGI_0001001-H03	s__
OTU_58	Bacteria	Bacteroidota	Bacteroidia	Sphingobacteriales	Sphingobacteriaceae	Olivibacter	s__
OTU_595	Bacteria	Proteobacteria	Alphaproteobacteria	Rhizobiales	Methylopilaceae
OTU_597	Bacteria	Bacteroidota	Bacteroidia	Sphingobacteriales	Sphingobacteriaceae	Pseudosphingobacterium
OTU_599	Bacteria	Actinobacteriota	Acidimicrobiia
OTU_6	Bacteria
OTU_601	Bacteria	Actinobacteriota	Actinobacteria	Streptosporangiales	Streptosporangiaceae	Sphaerisporangium	s__Sphaerisporangium_sp.
OTU_603	Bacteria	Actinobacteriota	Acidimicrobiia				s__
OTU_605	Bacteria	Actinobacteriota	Actinobacteria	Pseudonocardiales	Pseudonocardiaceae	Actinomycetospora
OTU_608	Bacteria	Verrucomicrobiota	Verrucomicrobiae	Pedosphaerales	Pedosphaeraceae	Ellin517	s__
OTU_609	Bacteria	Actinobacteriota	Actinobacteria	Micrococcales	Micrococcaceae	Arthrobacter
OTU_61	Bacteria	Actinobacteriota	Actinobacteria	Corynebacteriales	Mycobacteriaceae	Mycobacterium	s__Mycobacterium_fortuitum
OTU_613	Bacteria	Myxococcota	Polyangia	Haliangiales	Haliangiaceae	Haliangium	s__
OTU_622	Bacteria	Proteobacteria	Alphaproteobacteria	Caulobacterales	Hyphomonadaceae	SWB02	s__
OTU_624	Bacteria	Verrucomicrobiota	Verrucomicrobiae	Opitutales	Opitutaceae	Opitutus	s__
OTU_625	Bacteria	Acidobacteriota	Blastocatellia	11-24	11-24	11-24	s__
OTU_63	Bacteria	Actinobacteriota	Actinobacteria	Streptosporangiales	Nocardiopsaceae	Streptomonospora	s__Streptomonospora_sp.
OTU_636	Bacteria	Proteobacteria	Gammaproteobacteria	Burkholderiales	SC-I-84	SC-I-84	s__
OTU_637	Bacteria	Actinobacteriota	Thermoleophilia	Gaiellales	Gaiellaceae	Gaiella	s__
OTU_64	Bacteria	Proteobacteria	Gammaproteobacteria	Xanthomonadales	Xanthomonadaceae	Stenotrophomonas
OTU_65	Bacteria	Proteobacteria	Alphaproteobacteria	Acetobacterales	Acetobacteraceae	Acidisphaera
OTU_652	Bacteria	Proteobacteria	Alphaproteobacteria	Acetobacterales	Acetobacteraceae
OTU_653	Bacteria	Chloroflexi	Chloroflexia	Chloroflexales	Roseiflexaceae		s__
OTU_656	Bacteria	Proteobacteria	Alphaproteobacteria	Rhizobiales	Beijerinckiaceae	Microvirga	s__
OTU_659	Bacteria	Acidobacteriota	Blastocatellia	Pyrinomonadales	Pyrinomonadaceae	RB41	s__
OTU_66	Bacteria	Actinobacteriota	Actinobacteria	Streptosporangiales	Nocardiopsaceae
OTU_660	Bacteria	Gemmatimonadota	Gemmatimonadetes	Gemmatimonadales	Gemmatimonadaceae
OTU_663	Bacteria	Actinobacteriota	Actinobacteria	Frankiales	Geodermatophilaceae
OTU_666	Bacteria	Proteobacteria	Alphaproteobacteria	Rhodospirillales	Rhodospirillaceae		s__
OTU_671	Bacteria	Gemmatimonadota	Gemmatimonadetes	Gemmatimonadales	Gemmatimonadaceae	Gemmatimonas	s__
OTU_68	Bacteria	Actinobacteriota	Actinobacteria	Propionibacteriales	Nocardioidaceae
OTU_685	Bacteria	Proteobacteria	Alphaproteobacteria	Rhizobiales	Xanthobacteraceae	Pseudolabrys	s__
OTU_69	Bacteria	Actinobacteriota	Actinobacteria	Pseudonocardiales	Pseudonocardiaceae	Actinophytocola
OTU_7	Bacteria	Proteobacteria	Gammaproteobacteria	Oceanospirillales	Halomonadaceae	Halomonas
OTU_70	Bacteria	Nitrospirota	Nitrospiria	Nitrospirales	Nitrospiraceae	Nitrospira
OTU_701	Bacteria	Actinobacteriota	Actinobacteria	Frankiales	Frankiaceae	Jatrophihabitans	s__
OTU_71	Bacteria	Actinobacteriota	Actinobacteria	Propionibacteriales	Propionibacteriaceae	Cutibacterium	s__Cutibacterium_acnes
OTU_716	Bacteria	Actinobacteriota	Thermoleophilia	Solirubrobacterales
OTU_719	Bacteria	Actinobacteriota	Thermoleophilia	Gaiellales			s__
OTU_72	Bacteria	Actinobacteriota	Actinobacteria	Micrococcales	Intrasporangiaceae	Ornithinicoccus	s__
OTU_728	Bacteria	Proteobacteria	Gammaproteobacteria	Burkholderiales	Nitrosomonadaceae	MND1	s__
OTU_729	Bacteria	Methylomirabilota	Methylomirabilia	Rokubacteriales	Rokubacteriales	Rokubacteriales	s__
OTU_73	Bacteria	Actinobacteriota	Actinobacteria	Pseudonocardiales	Pseudonocardiaceae
OTU_736	Bacteria	Gemmatimonadota	Gemmatimonadetes	Gemmatimonadales	Gemmatimonadaceae		s__
OTU_74	Bacteria	Actinobacteriota	Actinobacteria	Pseudonocardiales	Pseudonocardiaceae	Saccharopolyspora
OTU_741	Bacteria	Proteobacteria	Gammaproteobacteria	Burkholderiales	SC-I-84	SC-I-84	s__
OTU_745	Bacteria	Chloroflexi	TK10	TK10	TK10	TK10	s__
OTU_748	Bacteria	Proteobacteria	Gammaproteobacteria	Burkholderiales	Nitrosomonadaceae	Ellin6067	s__
OTU_75	Bacteria	Actinobacteriota	Actinobacteria	Pseudonocardiales	Pseudonocardiaceae	Crossiella	s__
OTU_756	Bacteria	Proteobacteria	Alphaproteobacteria	Rhizobiales	Xanthobacteraceae		s__
OTU_761	Bacteria	Chloroflexi	Chloroflexia	Chloroflexales	Roseiflexaceae		s__
OTU_764	Bacteria	Actinobacteriota	Actinobacteria	Pseudonocardiales	Pseudonocardiaceae	Pseudonocardia
OTU_765	Bacteria	Gemmatimonadota	Gemmatimonadetes	Gemmatimonadales	Gemmatimonadaceae		s__
OTU_766	Bacteria	Myxococcota	Polyangia	Haliangiales	Haliangiaceae	Haliangium	s__
OTU_777	Bacteria	Actinobacteriota	Actinobacteria
OTU_78	Bacteria	Actinobacteriota	Actinobacteria	Pseudonocardiales	Pseudonocardiaceae	Saccharopolyspora
OTU_794	Bacteria	Proteobacteria	Alphaproteobacteria	Sphingomonadales	Sphingomonadaceae	Qipengyuania	s__
OTU_8	Bacteria	Actinobacteriota	Actinobacteria	Pseudonocardiales	Pseudonocardiaceae	Pseudonocardia
OTU_808	Bacteria	Actinobacteriota	Thermoleophilia	Solirubrobacterales	67-14	67-14	s__
OTU_81	Bacteria	Actinobacteriota	Actinobacteria	Micrococcales	Micrococcaceae	Micrococcus	s__Micrococcus_luteus
OTU_827	Bacteria	Actinobacteriota	Thermoleophilia	Solirubrobacterales	67-14	67-14	s__
OTU_83	Bacteria	Actinobacteriota	Actinobacteria	Propionibacteriales	Propionibacteriaceae	Microlunatus	s__Microlunatus_soli
OTU_84	Bacteria	Proteobacteria	Alphaproteobacteria	Sphingomonadales	Sphingomonadaceae	Sphingomonas	s__
OTU_841	Bacteria	Actinobacteriota	Actinobacteria	Micrococcales
OTU_85	Bacteria	Actinobacteriota	Actinobacteria	Pseudonocardiales	Pseudonocardiaceae	Pseudonocardia
OTU_862	Bacteria	Actinobacteriota	Thermoleophilia	Gaiellales	Gaiellaceae	Gaiella	s__
OTU_864	Bacteria	Bacteroidota	Bacteroidia	Chitinophagales	Chitinophagaceae	Flavisolibacter	s__
OTU_867	Bacteria	Actinobacteriota	Actinobacteria	Propionibacteriales	Nocardioidaceae	Nocardioides	s__
OTU_88	Bacteria	Actinobacteriota	Actinobacteria	Pseudonocardiales	Pseudonocardiaceae
OTU_890	Bacteria	Proteobacteria	Gammaproteobacteria	Burkholderiales	Oxalobacteraceae	Massilia	s__
OTU_896	Bacteria	Bacteroidota	Bacteroidia	Chitinophagales	Chitinophagaceae	Flavisolibacter	s__
OTU_898	Bacteria	Actinobacteriota	Actinobacteria	Streptosporangiales	Thermomonosporaceae	Actinoallomurus	s__Actinoallomurus_sp.
OTU_899	Bacteria	Acidobacteriota	Blastocatellia	Pyrinomonadales	Pyrinomonadaceae	RB41	s__Arenimicrobium_luteum
OTU_9	Bacteria	Proteobacteria	Gammaproteobacteria	Enterobacterales	Yersiniaceae	Serratia
OTU_914	Bacteria	Actinobacteriota	Thermoleophilia	Gaiellales			s__
OTU_916	Bacteria	Bacteroidota	Bacteroidia	Chitinophagales	Chitinophagaceae	Flavisolibacter	s__
OTU_918	Bacteria	Acidobacteriota	Blastocatellia	Blastocatellales	Blastocatellaceae		s__
OTU_92	Bacteria	Actinobacteriota	Actinobacteria	Corynebacteriales	Nocardiaceae	Williamsia	s__Williamsia_sp.
OTU_93	Bacteria	Proteobacteria	Gammaproteobacteria	Xanthomonadales	Xanthomonadaceae	Stenotrophomonas	s__Pseudomonas_sp.
OTU_933	Bacteria	Verrucomicrobiota	Verrucomicrobiae	Chthoniobacterales	Chthoniobacteraceae	Candidatus_Udaeobacter	s__
OTU_94	Bacteria	Proteobacteria	Alphaproteobacteria	Rhizobiales	Rhizobiaceae
OTU_944	Bacteria	Acidobacteriota	Vicinamibacteria	Vicinamibacterales	Vicinamibacteraceae	Vicinamibacteraceae	s__
OTU_95	Bacteria	Actinobacteriota	Actinobacteria	Streptomycetales	Streptomycetaceae	Streptomyces
OTU_956	Bacteria	Acidobacteriota	Acidobacteriae	Solibacterales	Solibacteraceae	Candidatus_Solibacter	s__
OTU_964	Bacteria	Verrucomicrobiota	Verrucomicrobiae	Pedosphaerales	Pedosphaeraceae	ADurb.Bin118	s__
OTU_97	Bacteria	Proteobacteria	Alphaproteobacteria	Rhizobiales	Xanthobacteraceae
OTU_972	Bacteria	Proteobacteria	Gammaproteobacteria	Burkholderiales	Comamonadaceae
OTU_976	Bacteria	Firmicutes	Bacilli	Bacillales	Planococcaceae	Paenisporosarcina	s__Sporosarcina_sp.
OTU_995	Bacteria	Actinobacteriota	Thermoleophilia	Solirubrobacterales	Solirubrobacteraceae	Solirubrobacter	s__

### Sheet: top frequency core FB
Phylum	Class	Order	family	genera	comment	amount
Actinobacteriota	Actinobacteria	Propionibacteriales	Nocardioidaceae	Nocardioides		10
Proteobacteria	Gammaproteobacteria	Pseudomonadales	Pseudomonadaceae	Pseudomonas		9
Actinobacteriota	Actinobacteria	Pseudonocardiales	Pseudonocardiaceae	Pseudonocardia		9
Actinobacteriota	Actinobacteria	Streptomycetales	Streptomycetaceae	Streptomyces		7
Actinobacteriota	Rubrobacteria	Rubrobacterales	Rubrobacteriaceae	Rubrobacter		6
Acidobacteriota	Acidobacteriae	Solibacterales	Solibacteraceae	Candidatus_Solibacter		5
Actinobacteriota	Actinobacteria	Pseudonocardiales	Pseudonocardiaceae	Saccharopolyspora		5
Acidobacteriota	Vicinamibacteria	Vicinamibacterales	Vicinamibacteraceae	Vicinamibacteraceae		5
Proteobacteria	Gammaproteobacteria	Pseudomonadales	Moraxellaceae	Acinetobacter		4
Bacteroidota	Bacteroidia	Chitinophagales	Chitinophagaceae	Flavisolibacter		4
Actinobacteriota	Actinobacteria	Corynebacteriales	Mycobacteriaceae	Mycobacterium		4
Bacteroidota	Bacteroidia	Sphingobacteriales	Sphingobacteriaceae	Pseudosphingobacterium		4
Actinobacteriota	Thermoleophilia	Solirubrobacterales	Solirubrobacteraceae	Solirubrobacter		4
Proteobacteria	Alphaproteobacteria	Sphingomonadales	Sphingomonadaceae	Sphingomonas		4
Actinobacteriota	Actinobacteria	Pseudonocardiales	Pseudonocardiaceae	Actinomycetospora		3
Firmicutes	Bacilli	Bacillales	Bacillaceae	Bacillus		3
Acidobacteriota	Acidobacteriae	Bryobacterales	Bryobacteraceae	Bryobacter		3
Actinobacteriota	Thermoleophilia	Gaiellales	Gaiellaceae	Gaiella		3
Myxococcota	Polyangia	Haliangiales	Haliangiaceae	Haliangium		3
Methylomirabilota	Methylomirabilia	Rokubacteriales	Rokubacteriales	Rokubacteriales		3
Proteobacteria	Gammaproteobacteria	Gammaproteobacteria_Incertae_Sedis		Acidibacter		2
Actinobacteriota	Actinobacteria	Pseudonocardiales	Pseudonocardiaceae	Actinophytocola		2
Actinobacteriota	Actinobacteria	Pseudonocardiales	Pseudonocardiaceae	Amycolatopsis		2
Actinobacteriota	Actinobacteria	Micrococcales	Micrococcaceae	Arthrobacter		2
Proteobacteria	Gammaproteobacteria	Burkholderiales	Burkholderiaceae	Burkholderia-Caballeronia-Paraburkholderia		2
Cyanobacteria	Cyanobacteriia	Chloroplast	Chloroplast	Chloroplast		2
Actinobacteriota	Actinobacteria	Pseudonocardiales	Pseudonocardiaceae	Crossiella		2
Proteobacteria	Alphaproteobacteria	Rhizobiales	Devosiaceae	Devosia		2
Gemmatimonadota	Gemmatimonadetes	Gemmatimonadales	Gemmatimonadaceae	Gemmatimonas		2
Proteobacteria	Gammaproteobacteria	Burkholderiales	Oxalobacteraceae	Massilia		2
Actinobacteriota	Actinobacteria	Micrococcales	Microbacteriaceae	Microbacterium		2
Actinobacteriota	Actinobacteria	Propionibacteriales	Propionibacteriaceae	Microlunatus		2
Proteobacteria	Alphaproteobacteria	Rhizobiales	Beijerinckiaceae	Microvirga		2
Proteobacteria	Gammaproteobacteria	Burkholderiales	Nitrosomonadaceae	Nitrosospira		2
Proteobacteria	Gammaproteobacteria	Burkholderiales	Comamonadaceae	Ramlibacter		2
Proteobacteria	Alphaproteobacteria	Rhizobiales	Xanthobacteraceae	Rhodoplanes		2
Proteobacteria	Gammaproteobacteria	Enterobacterales	Yersiniaceae	Serratia		2
Firmicutes	Bacilli	Staphylococcales	Staphylococcaceae	Staphylococcus		2
Proteobacteria	Gammaproteobacteria	Xanthomonadales	Xanthomonadaceae	Stenotrophomonas		2
Proteobacteria	Alphaproteobacteria	Acetobacterales	Acetobacteraceae	Acidisphaera		1
Actinobacteriota	Actinobacteria	Frankiales	Acidothermaceae	Acidothermus		1
Actinobacteriota	Actinobacteria	Streptosporangiales	Thermomonosporaceae	Actinoallomurus		1
Actinobacteriota	Actinobacteria	Streptosporangiales	Thermomonosporaceae	Actinomadura		1
Actinobacteriota	Actinobacteria	Micromonosporales	Micromonosporaceae	Actinoplanes		1
Bacteroidota	Bacteroidia	Cytophagales	Hymenobacteraceae	Adhaeribacter		1
Proteobacteria	Gammaproteobacteria	Burkholderiales	Alcaligenaceae	Advenella		1
Actinobacteriota	Actinobacteria	Propionibacteriales	Nocardioidaceae	Aeromicrobium		1
Proteobacteria	Alphaproteobacteria	Rhizobiales	Rhizobiaceae	Aliihoeflea		1
Proteobacteria	Alphaproteobacteria	Rhizobiales	Rhizobiaceae	Allorhizobium-Neorhizobium-Pararhizobium-Rhizobium		1
Proteobacteria	Alphaproteobacteria	Rhizobiales	Rhizobiaceae	Aminobacter		1
Actinobacteriota	Actinobacteria	Frankiales	Geodermatophilaceae	Blastococcus		1
Proteobacteria	Gammaproteobacteria	Burkholderiales	Alcaligenaceae	Bordetella		1
Proteobacteria	Alphaproteobacteria	Rhizobiales	Beijerinckiaceae	Bosea		1
Actinobacteriota	Actinobacteria	Micrococcales	Dermabacteraceae	Brachybacterium		1
Actinobacteriota	Actinobacteria	Micrococcales	Brevibacteriaceae	Brevibacterium		1
Proteobacteria	Alphaproteobacteria	Caulobacterales	Caulobacteraceae	Brevundimonas		1
Crenarchaeota	Nitrososphaeria	Nitrososphaerales	Nitrososphaeraceae	Candidatus_Nitrocosmicus		1
Verrucomicrobiota	Verrucomicrobiae	Chthoniobacterales	Chthoniobacteraceae	Candidatus_Udaeobacter		1
Proteobacteria	Alphaproteobacteria	Caulobacterales	Caulobacteraceae	Caulobacter		1
Actinobacteriota	Thermoleophilia	Solirubrobacterales	Solirubrobacteraceae	Conexibacter		1
Actinobacteriota	Actinobacteria	Micrococcales	Microbacteriaceae	Curtobacterium		1
Actinobacteriota	Actinobacteria	Propionibacteriales	Propionibacteriaceae	Cutibacterium		1
Actinobacteriota	Actinobacteria	Micromonosporales	Micromonosporaceae	Dactylosporangium		1
Proteobacteria	Gammaproteobacteria	Burkholderiales	Comamonadaceae	Diaphorobacter		1
Proteobacteria	Alphaproteobacteria	Dongiales	Dongiaceae	Dongia		1
Firmicutes	Bacilli	Lactobacillales	Enterococcaceae	Enterococcus		1
Actinobacteriota	Actinobacteria	Micrococcales	Bogoriellaceae	Georgenia		1
Acidobacteriota	Acidobacteriae	Acidobacteriales	Acidobacteriaceae_(Subgroup_1)	Granulicella		1
Actinobacteriota	Actinobacteria	Propionibacteriales	Propionibacteriaceae	Haloactinopolyspora		1
Halobacterota	Halobacteria	Halobacterales	Halococcaceae	Halococcus		1
Proteobacteria	Gammaproteobacteria	Oceanospirillales	Halomonadaceae	Halomonas		1
Actinobacteriota	Actinobacteria	Micromonosporales	Micromonosporaceae	Hamadaea		1
Actinobacteriota	Acidimicrobiia	Microtrichales	Iamiaceae	Iamia		1
Actinobacteriota	Actinobacteria	Micrococcales	Promicromonosporaceae	Isoptericola		1
Actinobacteriota	Actinobacteria	Micrococcales	Intrasporangiaceae	Janibacter		1
Actinobacteriota	Actinobacteria	Frankiales	Frankiaceae	Jatrophihabitans		1
Proteobacteria	Gammaproteobacteria	Enterobacterales	Enterobacteriaceae	Klebsiella		1
Proteobacteria	Gammaproteobacteria	Enterobacterales	Enterobacteriaceae	Kosakonia		1
Actinobacteriota	Actinobacteria	Propionibacteriales	Nocardioidaceae	Kribbella		1
Actinobacteriota	Actinobacteria	Micrococcales	Microbacteriaceae	Leucobacter		1
Actinobacteriota	Actinobacteria	Propionibacteriales	Nocardioidaceae	Marmoricola		1
Proteobacteria	Alphaproteobacteria	Rhizobiales	Rhizobiaceae	Mesorhizobium		1
Actinobacteriota	Actinobacteria	Micrococcales	Micrococcaceae	Micrococcus		1
Actinobacteriota	Actinobacteria	Micromonosporales	Micromonosporaceae	Micromonospora		1
Proteobacteria	Gammaproteobacteria	Burkholderiales	Comamonadaceae	Mitsuaria		1
Proteobacteria	Gammaproteobacteria	Pseudomonadales	Moraxellaceae	Moraxella		1
Actinobacteriota	Actinobacteria	Streptosporangiales	Nocardiopsaceae	Murinocardiopsis		1
Crenarchaeota	Nitrososphaeria	Nitrososphaerales	Nitrososphaeraceae	Nitrososphaeraceae		1
Bacteroidota	Bacteroidia	Sphingobacteriales	Sphingobacteriaceae	Olivibacter		1
Verrucomicrobiota	Verrucomicrobiae	Opitutales	Opitutaceae	Opitutus		1
Actinobacteriota	Actinobacteria	Micrococcales	Intrasporangiaceae	Ornithinicoccus		1
Actinobacteriota	Actinobacteria	Micrococcales	Intrasporangiaceae	Ornithinimicrobium		1
Firmicutes	Bacilli	Bacillales	Planococcaceae	Paenisporosarcina		1
Proteobacteria	Gammaproteobacteria	Salinisphaerales	Solimonadaceae	Panacagrimonas		1
Bacteroidota	Bacteroidia	Chitinophagales	Chitinophagaceae	Parafilimonas		1
Actinobacteriota	Thermoleophilia	Solirubrobacterales	Solirubrobacteraceae	Patulibacter		1
Proteobacteria	Alphaproteobacteria	Rhizobiales	Hyphomicrobiaceae	Pedomicrobium		1
Proteobacteria	Alphaproteobacteria	Rhizobiales	Devosiaceae	Pelagibacterium		1
Proteobacteria	Alphaproteobacteria	Rhizobiales	Rhizobiaceae	Phyllobacterium		1
Proteobacteria	Gammaproteobacteria	Salinisphaerales	Solimonadaceae	Polycyclovorans		1
Actinobacteriota	Actinobacteria	Micrococcales	Promicromonosporaceae	Promicromonospora		1
Actinobacteriota	Actinobacteria	Micrococcales	Cellulomonadaceae	Pseudactinotalea		1
Proteobacteria	Alphaproteobacteria	Rhizobiales	Xanthobacteraceae	Pseudolabrys		1
Proteobacteria	Alphaproteobacteria	Sphingomonadales	Sphingomonadaceae	Qipengyuania		1
Proteobacteria	Gammaproteobacteria	Burkholderiales	Comamonadaceae	Rhizobacter		1
Actinobacteriota	Actinobacteria	Corynebacteriales	Nocardiaceae	Rhodococcus		1
Firmicutes	Clostridia	Peptostreptococcales-Tissierellales	Peptostreptococcaceae	Romboutsia		1
Actinobacteriota	Actinobacteria	Micrococcales	Ruaniaceae	Ruania		1
Actinobacteriota	Actinobacteria	Streptosporangiales	Streptosporangiaceae	Sphaerisporangium		1
Proteobacteria	Alphaproteobacteria	Sphingomonadales	Sphingomonadaceae	Sphingobium		1
Proteobacteria	Alphaproteobacteria	Sphingomonadales	Sphingomonadaceae	Sphingopyxis		1
Actinobacteriota	Actinobacteria	Frankiales	Sporichthyaceae	Sporichthya		1
Proteobacteria	Gammaproteobacteria	Steroidobacterales	Steroidobacteraceae	Steroidobacter		1
Actinobacteriota	Actinobacteria	Streptosporangiales	Nocardiopsaceae	Streptomonospora		1
Proteobacteria	Gammaproteobacteria	Burkholderiales	Alcaligenaceae	Verticiella		1
Actinobacteriota	Actinobacteria	Corynebacteriales	Nocardiaceae	Williamsia		1
